# Phylogenomic analysis reveals the evolutionary origins of five independent clades of forage grasses within the African genus *Urochloa*

**DOI:** 10.1101/2023.07.03.547487

**Authors:** Lizo E. Masters, Paulina Tomaszewska, Trude Schwarzacher, Alexandre R. Zuntini, Pat Heslop-Harrison, Maria S. Vorontsova

## Abstract

**Background and Aims:** The grass genus *Urochloa* (*Brachiaria*) includes forage crops that are important for beef and dairy industries in tropical and sub-tropical Africa, South America, and Oceania/Australia. Economically important species include *U. brizantha*, *U. decumbens*, *U. humidicola*, *U. mutica*, *U. arrecta*, *U. trichopus*, *U. mosambicensis*, and *M. maximus*, all native to the African continent. Perennial growth habits, large, fast growing palatable leaves, intra- and interspecific morphological variability, apomictic reproductive systems, and frequent polyploidy are widely shared within the genus. The combination of these traits likely favoured the selection for forage domestication and weediness, but trait emergence across *Urochloa* cannot be modelled, as a robust phylogenetic assessment of the genus has not been conducted.

**Methods:** Using a target enrichment sequencing approach (Angiosperms353 baits), we inferred a species level phylogeny for *Urochloa sensu lato*, encompassing 57 species (∼50% of the genus) and outgroups. We determined the phylogenetic placement of agriculturally important species and identify their closest wild relatives. Further, we mapped key traits associated with forage crop potential to the species tree, exploring trait distribution across the genus.

**Key Results:** Agricultural species belong to five independent clades, including *U. brizantha* and *U. decumbens* lying in a previously defined species complex. Crop wild relatives were identified for these clades supporting previous sub-generic groupings in *Urochloa* based on morphology. Using ancestral trait estimation models, we find that five morphological traits that correlate with forage potential (perennial growth habits, culm height, leaf size, a winged rachis, and large seeds) independently evolved in forage clades.

**Conclusions:** *Urochloa s.l.* is a highly diverse genus that contains numerous species with agricultural potential, including crop wild relatives that are currently underexploited. The African continent is the centre of origin for these clades and their conservation across their native distributions is essential. Genomic and phenotypic diversity in forage clade species and their wild relatives needs to be better assessed to improve sustainability in *Urochloa* cultivar production.
