## Supplementary Table 2 for "Phylogenomic analysis reveals the evolutionary origins of five independent clades of forage grasses within the African genus *Urochloa*"

### Sheet: Sheet1
Masters et al. 2023
Evolutionary origins of the African forage grass Urochloa
CWR	Forage clade	CWR forage traits
U. eminii	Brizantha clade	Annual growth habits, tall culms, medium to large leaves, broad rachis wing, large seeds.
U. oligobrachiata	Brizantha clade	Annual growth habits, tall culms, large leaves, broad rachis wing, large seeds.
U. brevispicata	Humidicola clade	Annual growth habit, medium culms, small leaves, narrow rachis wing, small seeds.
U. dictyoneura	Humidicola clade	Perennial growth habit, medium to tall culms, large leaves, narrow rachis wing, large seeds.
U. dura	Humidicola clade	Perennial growth habit, medium to tall culms, small leaves, wingless rachis, large seeds.
U. reticulata	Humidicola clade	Annual growth habit, short to medium culms, small to medium leaves, narrow rachis wing, medium seeds.
U. stigmatisata	Humidicola clade	Annual growth habit, short to medium culms, medium leaves, narrow rachis wing, medium seeds.
Scutachne dura*	Mutica clade	Perennial growth habit, medium culms, medium leaves, wingless rachis, large seeds.
U. chusqueoides	Megathyrsus clade	Perennial growth habit, medium to tall culms, medium leaves, wingless rachis, medium to large seeds.
U. humbertiana	Megathyrsus clade	Perennial growth habit, medium culms, small to medium leaves, wingless rachis, small seeds.
U. leersiodes	Megathyrsus clade	Annual growth habit, medium to tall culms, medium leaves, wingless rachis, medium seeds.
U. panicoides	Trichopus clade	Annual growth habit, medium to tall culms, medium to large leaves, narrow rachis wing, small seeds.
U. ramosa	Trichopus clade	Annual growth habit, medium culms, medium to large leaves, wingless rachis, medium seed
