## Supplementary Table 1 for "Phylogenomic analysis reveals the evolutionary origins of five independent clades of forage grasses within the African genus *Urochloa*"

### Sheet: Supp1
Masters et al. 2023 - Evolutionary origins of the African forage grass Urochloa
Table S1 - Samples used for phylogenetic analysis and ancestral state estimations
				Forage trait data from GrassBase http://www.kew.org/data/grasses-db.html Clayton et al. (2016)						Phylogeny analyses vouchers
Genus	Species	Natural global distribution excluding introduced regions (Continents)	Ploidy levels	Plant duration	rhachis presence	leaf blades length (cm)	leaf blades width (cm)	culms height (cm)	fertile lemma length (mm)	Sample code	Voucher	Herbarium	Material source	Country	Collection year	ENARunNumber	Sequence strategy
Anthephora	hermaphrodita	North America and South America	2	annual	wingless	2.5 to 17	4 to 7	20 to 80	3.7 to 4	PAFTOL_013981	Hodkinson, T.R., 553	TCD	Herbarium	TBC	2000	ERR7620956	Target Enrichment
Brachiaria	antsirabensis	Africa (Madagascar)	3	perennial	wingless	3 to 7	3 to 6	40 to 120	2.5 to 2.5	Brachiaria_antsirabensis__AJL_1038		TBC	TBC	TBC	TBC	TBC	Target Enrichment
Brachiaria	bemarivensis	Africa (Madagascar)	3	annual	wingless	1 to 5	4 to 10	10 to 40	2 to 2	Brachiaria_bemarivensis__MSV_936	Vorontsova, M.S., 938	K	Silica dried	Madagascar	2013		Target Enrichment
Brachiaria	coronifera	Africa and Temperate Asia	2	annual	wingless	1 to 6	3 to 8	10 to 50	1.5 to 1.5	MMW_T122a	TBC	TBC	TBC	TBC	TBC	TBC	Target Enrichment
Brachiaria	dimorpha	Africa (Madagascar)	6	perennial	wingless	1 to 2	2 to 4	20 to 25	2.5 to 2.5	PAFTOL_008697	Vorontsova, M.S., 1234	K	Silica dried	TBC	2013	ERR7619649	Target Enrichment
Brachiaria	epacridifolia	Africa (Madagascar)	5	perennial	wingless	0.5 to 1.5	1 to 4.5	4 to 10	1.5 to 2	Brachiaria_epacridifolia__MSV_722	Vorontsova, M.S., 722	K	Silica dried	Madagascar	2012	TBC	Target Enrichment
Brachiaria	humbertiana	Africa (Madagascar)	4	perennial	wingless	3 to 10	1 to 5	20 to 60	2 to 2	NHR 235 A	Rakotomalala, N.H., 235A	K	Silica dried	Madagascar	2019	TBC	Target Enrichment
Brachiaria	lindiensis	Africa	5	perennial	wingless	4 to 7	7 to 13	30 to 60	3.5 to 5	RW_3336	TBC	TBC	TBC	TBC	TBC	TBC	Target Enrichment
Brachiaria	marlothii	Africa	2	annual	wingless	1 to 14	1 to 5	5 to 50	1.5 to 2	B_S_5350	TBC	TBC	TBC	TBC	TBC	TBC	Target Enrichment
Brachiaria	nacrea	Africa (Madagascar)	4	N/A	N/A	N/A	N/A	N/A	N/A	Brachiaria_nacrea__MSV_387	Vorontsova, M.S., 387	K	Silica dried	Madagascar	2011	TBC	Target Enrichment
Brachiaria	pseudodichotoma	Africa (Madagascar)	4	annual	narrowly	8 to 20	2.5 to 3.5	2 to 6	2 to 2	ERR7620838	Vorontsova, M.S., 1814	K	Silica dried	Madagascar	2015	ERR7620838	Target Enrichment
Brachiaria	tsiafajavonensis	Africa (Madagascar)	3	perennial	wingless	7 to 9	8 to 8	25 to 35	3 to 3	Brachiaria_tsiafajavonensis__MSV_697	Vorontsova, M.S., 697	K	Silica dried	Madagascar	2011	TBC	Target Enrichment
Brachiaria	umbellata	Africa and Madagascar	4	perennial	wingless	1 to 3	2 to 6	8 to 15	1 to 1.5	MSV 1789	Vorontsova, M.S., 1789	K	Silica dried	Madagascar	2015	TBC	Target Enrichment
Eriochloa	barbatus	Africa and Temperate Asia and Tropical Asia and Australasia	4	annual	wingless/narrowly	3 to 30	2 to 10	10 to 120	2 to 3	PAFTOL_013245	Vorontsova, M.S., 963	K	Silica dried	Madagascar	2013	ERR7620834	Target Enrichment
Eriochloa	villosa	Europe and Temperate Asia and Tropical Asia	6	perennial	wingless	5 to 20	3 to 13	60 to 90	4 to 4	SRR16243474	TBC	TBC	Fresh material	TBC	TBC	SRR16243474	RNAseq
Megathyrsus	maximus	Africa	4	perennial	wingless	6 to 100	4 to 35	25 to 450	2.5 to 5	PAFTOL_013433	Rakotomalala, N.H., 59	K	Silica dried	Madagascar	2018	TBC	Target Enrichment
Melinis	repens	Africa and Temperate Asia	4	annual	wingless	5 to 30	2 to 10	20 to 150	2 to 2.5	SRR16243469	TBC	TBC	Fresh material	TBC	TBC	SRR16243469	RNAseq
Moorochloa	eruciformis	Europe and Africa and Temperate Asia and Tropical Asia	2	annual	wingless	2 to 15	2 to 6	10 to 60	1.5 to 2.5	Andrews, F A130	TBC	K	Herbarium	The Sudan	TBC	TBC	Target Enrichment
Moorochloa	malacodes	Africa	2	annual	wingless	7 to 10	6 to 14	25 to 100	2 to 2.5	Strid, A 2630	TBC	K	Herbarium	Zambia	TBC	TBC	Target Enrichment
Poecilostachys	oplismenoides	Africa	2	perennial	wingless	4 to 15	5 to 20	30 to 100	4 to 4	PAFTOL_008698	Peterson, P.M., 24394	K	Herbarium	TBC	2012	ERR7619650	Target Enrichment
Scutachne	dura	South America (Caribbean)	4	perennial	wingless	5 to 30	4 to 6	40 to 70	3.5 to 4.5	PAFTOL_009539	Ekman, E.L., 15433	K001395001	Herbarium	TBC	1922	ERR7619909	Target Enrichment
Thuarea	perrieri	Africa (Madagascar)	4	annual	broadly	2 to 8	4 to 10	15 to 30	5 to 6	PAFTOL_009541	Vorontsova, M.S., 1836	K	Silica dried	Madagascar	2015	ERR7619910	Target Enrichment
Tricholaena	sp.	N/A	5	N/A	N/A	N/A	N/A	N/A	N/A	PAFTOL_009543	Vorontsova, M.S., 2141	K	Silica dried	Madagascar	2017	ERR7619911	Target Enrichment
Urochloa	arizonica	North America	4	N/A	N/A	N/A	N/A	N/A	N/A	Eyerdam, WJ 8704	TBC	K	Herbarium	Mexico	TBC	TBC	Target Enrichment
Urochloa	arizonica	North America	2	annual	wingless	5 to 18	3 to 10	15 to 60	3 to 3	Mexia, Y 8923	TBC	K	Herbarium	Mexico	TBC	TBC	Target Enrichment
Urochloa	arrecta	Africa	2	perennial	broadly	5 to 25	5 to 15	30 to 130	2.5 to 4	Kalema, J 3369	TBC	K	Herbarium	Uganda	TBC	TBC	Target Enrichment
Urochloa	bovonei	Africa	5	perennial	wingless	3 to 30	2 to 6	25 to 100	3 to 4	PAFTOL_025557	Chapama, H.T., 782	K001390818	Herbarium	TBC	2007	TBC	Target Enrichment
Urochloa	brevispicata	Africa	4	annual	narrowly	3 to 5	6 to 8	15 to 45	2.5 to 3.5	PAFTOL_025555	Goyder, D.J., 7204	K000963616	Herbarium	TBC	2013	TBC	Target Enrichment
Urochloa	brizantha	Africa	5	perennial	narrowly	10 to 100	3 to 20	30 to 200	3.5 to 5.5	PAFTOL_013431	Vorontsova, M.S., 1665	K	Silica dried	Madagascar	2014	TBC	Target Enrichment
Urochloa	comata	Africa and Temperate Asia	4	annual	wingless	1 to 15	3 to 15	20 to 100	1.5 to 2.5	Wood, JRE 2480	Wood, J.R.E., 2480	K	Herbarium	Yemen	TBC	TBC	Target Enrichment
Urochloa	comata	Africa and Temperate Asia	4	N/A	N/A	N/A	N/A	N/A	N/A	Wood, JRE 1784	Wood, J.R.E., 1784	K	Herbarium	Yemen	TBC	TBC	Target Enrichment
Urochloa	deflexa	Africa and Temperate Asia and Tropical Asia	2	annual	wingless	4 to 25	4 to 22	15 to 70	2 to 3	PAFTOL_025553	Greenway, P.J., 11166	K001390820	Herbarium	TBC	1963	TBC	Target Enrichment
Urochloa	dictyoneura	Africa	6	perennial	narrowly	5 to 30	3 to 30	40 to 100	3.5 to 5.5	PAFTOL_013437	Kimeu, J.M., 238	K	Silica dried	TBC	2014	TBC	Target Enrichment
Urochloa	distachya	Temperate Asia and Tropical Asia and Australasia	4	annual	narrowly	2 to 8	3 to 7	5 to 20	2 to 2.5	MSV 1805	Vorontsova, M.S., 1805	K	Silica dried	Madagascar	2015	TBC	Target Enrichment
Urochloa	dura	Africa	2	perennial	wingless	15 to 30	1 to 2	40 to 100	3 to 4.5	PAFTOL_025551	Goyder, D.J., 8289	K001333199	Herbarium	TBC	2016	TBC	Target Enrichment
Urochloa	eminii	Africa	4	annual	broadly	5 to 30	5 to 17	40 to 100	3 to 4	PAFTOL_013421	Germain, 8229	K000282149	Herbarium	TBC	0	TBC	Target Enrichment
Urochloa	falcifera	Africa	3	perennial	broadly	7 to 25	1 to 4	30 to 45	2 to 3	PAFTOL_025549	Ankrah, J.O., 20103	K001390825	Herbarium	TBC	1954	TBC	Target Enrichment
Urochloa	humidicola	Africa	6	perennial	wingless/narrowly	4 to 20	3 to 10	40 to 100	3.5 to 5.5	SRR2731950	TBC	TBC	Fresh material	TBC	TBC	SRR2731950	RNAseq
Urochloa	jubata	Africa	5	perennial	broadly	5 to 30	3 to 17	25 to 120	2.5 to 3.5	PAFTOL_025547	Bingham, M.G., 10868	K001390822	Herbarium	TBC	1996	TBC	Target Enrichment
Urochloa	leersioides	Africa and Temperate Asia	4	annual	wingless	5 to 20	1 to 10	10 to 100	2 to 2.5	PAFTOL_025545	Friis, I., 12982	K001390819	Herbarium	TBC	2007	TBC	Target Enrichment
Urochloa	mosambicensis	Africa and Temperate Asia	3	perennial	narrowly	2 to 30	3 to 20	20 to 150	2 to 4	Greeway,PJ 15413	TBC	K	Herbarium	Kenya	TBC	TBC	Target Enrichment
Urochloa	mutica*	Africa and Temperate Asia	4	N/A	N/A	N/A	N/A	N/A	N/A	Seterareski, JE	TBC	K	Herbarium	Brazil	TBC	TBC	Target Enrichment
Urochloa	mutica	Africa and Temperate Asia	4	perennial	broadly	6 to 30	3 to 15	25 to 125	2 to 3	PAFTOL_025543	Sanou, L., 687371	K001271132	Herbarium	TBC	2012	TBC	Target Enrichment
Urochloa	oligobrachiata	Africa	2	annual	broadly	10 to 60	5 to 25	60 to 120	3.5 to 5	PAFTOL_025541	Mitchell, B.L., 6/84	K001390817	Herbarium	TBC	1961	TBC	Target Enrichment
Urochloa	panicoides	Africa and Temperate Asia and Tropical Asia	3	annual	narrowly	2 to 25	5 to 18	10 to 100	2 to 2	Leuthold, W 44	TBC	K	Herbarium	Kenya	TBC	TBC	Target Enrichment
Urochloa	platynota	Africa	3	perennial	broadly	4 to 35	3 to 9	45 to 100	3 to 4	PAFTOL_025539	Phillips , S., 3194	K001390824	Herbarium	TBC	2001	TBC	Target Enrichment
Urochloa	ramosa	Africa and Temperate Asia and Tropical Asia	4	annual	wingless	2 to 25	4 to 14	10 to 70	2 to 3	MSV 1764	Vorontsova, M.S., 1764	K	Silica dried	Madagascar	2015	TBC	Target Enrichment
Urochloa	reptans	Africa and Temperate Asia and Tropical Asia and Australasia and Pacific	2	annual	wingless	2 to 8	3 to 15	15 to 60	1 to 2	MSV 1840	Vorontsova, M.S., 1840	K	Silica dried	Madagascar	2015	TBC	Target Enrichment
Urochloa	reticulata	Africa	3	annual	narrowly	2.5 to 7.5	7 to 9	15 to 45	2.5 to 3	PAFTOL_025537	Tisserant, R.P.C., 0	K001390826	Herbarium	TBC	1922	TBC	Target Enrichment
Urochloa	stigmatisata	Africa	4	annual	narrowly	2.5 to 18	6 to 12	30 to 60	3 to 3	Taylor,OB 29	TBC	K	Herbarium	DRC	TBC	TBC	Target Enrichment
Urochloa	subquadripara	Africa	4	annual	narrowly	2 to 20	5 to 10	10 to 50	3 to 3.5	Brown, FH 60845	TBC	K	Herbarium	Australia	TBC	TBC	Target Enrichment
Urochloa	subquadripara	Africa	4	N/A	N/A	N/A	N/A	N/A	N/A	MVS 1774	Vorontsova, M.S., 1774	K	Silica dried	Madagascar	2015	TBC	Target Enrichment
Urochloa	subulifolia	Africa	6	perennial	wingless	5 to 20	0.5 to 1	20 to 100	2.5 to 3.5	PAFTOL_025533	Pawek, J., 7614	K001390823	Herbarium	TBC	1973	TBC	Target Enrichment
Urochloa	tricopus	Africa and Temperate Asia	6	annual	narrowly	5 to 30	5 to 20	20 to 170	2 to 4	Rose Innes, R RRI641	TBC	K	Herbarium	Somalia	TBC	TBC	Target Enrichment
Urochloa	xantholeuca	Africa and Temperate Asia	4	annual	wingless	3 to 15	4 to 10	20 to 60	2.5 to 3.5	Smith PA, 4086	TBC	K	Herbarium	Botswana	TBC	TBC	Target Enrichment
Urochloa	chusqueoides	Africa and Temperate Asia	2	perennial	wingless	3 to 12	3 to 10	30 to 75	2.5 to 4	AOC_884	TBC	TBC	Herbarium	TBC	TBC	TBC	Target Enrichment
Urochloa	decumbens	Africa	2	perennial	broadly	5 to 20	7 to 15	50 to 150	3.5 to 4.5	SRR8417330	CIAT26305	TBC	Fresh material	Rwanda	TBC	SRR8417330	RNAseq
Urochloa	fusca	North America and South America	2	annual	wingless	4 to 30	5 to 15	30 to 120	2.2 to 2.8	SRR10230061	TBC	TBC	Fresh material	TBC	TBC	SRR10230061	RNAseq
Urochloa	kurzii	Temperate Asia and Tropical Asia and Australasia	6	annual	wingless	5 to 8	8 to 18	15 to 60	2.25 to 2.25	FWG_13232	TBC	TBC	Herbarium	TBC	TBC	TBC	Target Enrichment
Urochloa	plantaginea	South America	2	annual	broadly	4 to 21	6 to 13	40 to 100	3.5 to 5	SRR5406190	TBC	TBC	Fresh material	TBC	TBC	SRR5406190	RNAseq
Urochloa	ruziziensis	Africa	2	perennial	broadly	10 to 25	11 to 15	50 to 100	4.5 to 5	SRR8417290	CIAT26170	TBC	Fresh material	Burundi	TBC	SRR8417290	RNAseq
Urochloa	sp.	N/A	5	N/A	N/A	N/A	N/A	N/A	N/A	PI508570	TBC	TBC	Fresh material	Argentina	TBC	TBC	RNAseq
Urochloa	sp.	N/A	4	N/A	N/A	N/A	N/A	N/A	N/A	PI508571	TBC	TBC	Fresh material	Argentina	TBC	TBC	RNAseq
Urochloa	sp.	N/A	4	N/A	N/A	N/A	N/A	N/A	N/A	PI657653	TBC	TBC	Fresh material	India	TBC	TBC	RNAseq
